# Early immune responses anticipate HIV rebound and precede viral control

**DOI:** 10.64898/2026.03.23.713704

**Authors:** Anna Farrell-Sherman, Walker Azam, Natalia de la Force, Ellen L. White, Demi A. Sandel, Antonio E. Rodriguez, Tony Figueroa, Thomas Dalhuisen, Meghann C. Williams, Viva Tai, George W. Gruenhagen, Alaa Abdellatif, Gabriela K. Fragiadakis, Peyman Samghabadi, Carlo De la Sancha Verduzco, Poonam Vohra, Cynthia Gasper, Steven Long, Marina Caskey, Bokai Zhu, Alex K. Shalek, Rebecca Hoh, Rachel L. Rutishauser, Michael J. Peluso, Steven G. Deeks, Lillian B. Cohn

**Affiliations:** Vaccine and Infectious Disease Division, Fred Hutchinson Cancer Center, Seattle, WA, United States; Molecular and Cellular Biology Program, University of Washington, Seattle, WA, United States; Department of Medicine, University of California, San Francisco, San Francisco, CA, United States; Department of Pathology, University of California, San Francisco, San Francisco, CA, United States; Laboratory of Molecular Immunology, The Rockefeller University, New York, NY, United States; Ragon Institute of MGH, MIT, and Harvard, Cambridge, MA, United States; Broad Institute of MIT and Harvard, Cambridge, MA, United States; Institute of Medical Engineering and Science, Massachusetts Institute of Technology, Cambridge, MA, United States; Department of Chemistry, Massachusetts Institute of Technology, Cambridge, MA, United States; Koch Institute for Integrative Cancer Research, Massachusetts Institute of Technology, Cambridge, MA, USA; Department of Global Health, University of Washington, Seattle, WA, United States

**Author notes:** These authors contributed equally to the work (Anna Farrell-Sherman, Walker Azam, Natalia de la Force). These authors jointly supervised the work (Steven G. Deeks, Lillian B. Cohn).

## Abstract

Sustained viral suppression following antiretroviral treatment (ART) cessation is a major goal of HIV cure research^1^. Rare individuals mount immune responses able to control viral rebound without intervention^2,3^, however, the earliest moments in which these responses form remain poorly defined. We performed an intensively sampled, prospective analytical treatment interruption (ATI) to study the initial immune response to rebound and to understand its role in defining subsequent virus control. Profiling of peripheral blood mononuclear cells and plasma revealed consistent immune activation prior to systemic rebound, including upregulation of antiviral transcriptional pathways, expansion of CD16^++^ non-classical monocytes, and increases of inflammatory and antiviral soluble plasma proteins. Individuals with prior viral control (controllers) diverged from non-controllers with a slower slope of rebound, a longer period of immune activity prior to rebound, and engagement of a multifaceted immune program with less systemic inflammation. An intermediate immune signature emerged in a separate ATI cohort of individuals who experienced delayed rebound after receiving broadly neutralizing antibodies^4^, suggesting that immunotherapy can induce a potentially protective pre-rebound immune response. Together, these data resolve the earliest systemic host immune responses to HIV rebound and demonstrate broad immune differences associated with HIV control phenotypes.
