## Supplementary Table 4 for "Early immune responses anticipate HIV rebound and precede viral control"

### Sheet: Baseline_x_Rebound
Protein	l2FC	pvalue	padj
IFNA1; IFNA13	3.25805	3.8147e-06	0.000237465
IFNA2	2.39189	3.8147e-06	0.000237465
IFNW1	2.02824	3.8147e-06	0.000237465
IFNG	1.43951	3.8147e-06	0.000237465
IL12p70	1.05715	3.8147e-05	0.00079155
IL10	0.743963	7.24792e-05	0.0012891
CXCL9	0.647298	0.000209808	0.00261211
IFNL1	0.608338	1.90735e-05	0.000593662
CXCL10	0.594056	3.8147e-05	0.00079155
IL1RN	0.518297	3.8147e-05	0.00079155
EPO	0.517312	0.000789642	0.00655403
CXCL11	0.51186	0.00457764	0.0259053
CCL19	0.508878	1.90735e-05	0.000593662
LAG3	0.47331	7.62939e-06	0.000379944
C1QA	0.426306	0.000335693	0.00363425
TNFRSF8	0.401106	0.000965118	0.00750983
IL2	0.368612	0.000965118	0.00750983
IL27	0.364066	0.00532913	0.0288468
IL18BP	0.344354	1.90735e-05	0.000593662
BST2	0.330182	0.00239944	0.0153195
IL12B	0.318534	0.000125885	0.00184385
IFNL2; IFNL3	0.299948	0.00714493	0.0355817
CSF1R	0.266056	0.00283813	0.0176674
IL9	0.258402	0.00714493	0.0355817
CTLA4	0.258364	0.000209808	0.00261211
TNF	0.256488	0.000522614	0.00481966
GZMA	0.251475	0.000335693	0.00363425
TNFRSF1B	0.248401	0.000209808	0.00261211
THBS2	0.233101	0.000644684	0.00573308
IL12RB1	0.229671	0.000522614	0.00481966
CSF1	0.227461	0.000522614	0.00481966
CD80	0.213603	0.000335693	0.00363425
CSF3R	0.202168	7.24792e-05	0.0012891
CD274	0.201093	0.000125885	0.00184385
IL34	0.192359	0.00239944	0.0153195
IL15	0.189213	0.000125885	0.00184385
VCAM1	0.183911	3.8147e-05	0.00079155
FASLG	0.181848	0.00141144	0.0106499
LGALS9	0.181711	0.00169373	0.0117149
TNFSF10	0.177216	0.00169373	0.0117149
GRN	0.174945	0.00532913	0.0288468
TNFSF14	0.167581	0.00391769	0.0232263
OSMR	0.166873	0.00239944	0.0153195
TNFSF18	0.154805	0.000789642	0.00655403
CD27	0.153881	0.00169373	0.0117149
IL15RA	0.126005	0.00457764	0.0259053
TNFRSF1A	0.118833	0.00714493	0.0355817
NCR1	0.100097	0.00617981	0.0327398
CCL24	-0.249502	0.00391769	0.0232263
FTH1	-0.557831	0.000419617	0.00435352

### Sheet: Baseline-VC_x_NC
Protein	l2FC	pval	adj_pval
AGER	0.245143	0.650353	0.997126
AGRP	0.723232	0.142216	0.997126
ANGPT1	0.648092	0.261411	0.997126
ANGPT2	-0.223825	0.710844	0.997126
ANXA1	-0.887997	0.901802	0.997994
AREG	-0.00459826	0.77324	0.997126
BDNF	1.24053	0.083115	0.997126
BMP7	-0.12218	0.431968	0.997126
BST2	0.120945	0.650353	0.997126
C1QA	0.0317955	0.901802	0.997994
CALCA	0.342725	0.384457	0.997126
CCL1	0.0636729	0.901802	0.997994
CCL11	-0.0648957	0.836945	0.997126
CCL13	0.124282	0.710844	0.997126
CCL14	0.21688	0.482416	0.997126
CCL15	-0.329864	0.384457	0.997126
CCL16	0.187745	0.77324	0.997126
CCL17	0.481023	0.591808	0.997126
CCL19	-0.283846	0.710844	0.997126
CCL2	-0.080349	0.836945	0.997126
CCL20	0.0624458	0.967135	1
CCL21	-0.132839	0.77324	0.997126
CCL22	-0.201307	0.482416	0.997126
CCL23	-0.0997348	0.836945	0.997126
CCL24	-0.402833	0.167341	0.997126
CCL25	-0.597892	0.0683496	0.997126
CCL26	0.328937	0.34024	0.997126
CCL27	0.40954	0.083115	0.997126
CCL28	0.405211	0.384457	0.997126
CCL3	0.805418	0.591808	0.997126
CCL4	0.18469	0.384457	0.997126
CCL5	1.07837	0.195562	0.997126
CCL7	-0.0900062	0.77324	0.997126
CCL8	0.177488	0.650353	0.997126
CD200	2.61212	0.0358419	0.997126
CD200R1	0.0155423	0.650353	0.997126
CD27	0.0431454	0.836945	0.997126
CD274	0.0500073	0.591808	0.997126
CD276	0.0812821	0.77324	0.997126
CD3E	0.338513	0.261411	0.997126
CD4	0.0483974	0.967135	1
CD40	0.142451	0.836945	0.997126
CD40LG	0.68984	0.22684	0.997126
CD46	0.125537	0.77324	0.997126
CD70	0.354506	0.836945	0.997126
CD80	-0.0753537	0.650353	0.997126
CD83	0.155693	0.482416	0.997126
CD93	0.0434242	0.901802	0.997994
CEACAM5	-0.3672	0.299119	0.997126
CHI3L1	-0.380902	0.710844	0.997126
CLEC4A	0.146004	0.77324	0.997126
CNTF	0.06007	0.195562	0.997126
CRP	0.0240974	1	1
CSF1	-0.0306382	0.77324	0.997126
CSF1R	-0.200077	0.431968	0.997126
CSF2	-0.430042	0.0221084	0.997126
CSF2RB	-0.270748	0.650353	0.997126
CSF3	0.406594	0.482416	0.997126
CSF3R	0.139858	0.482416	0.997126
CST7	0.741519	0.836945	0.997126
CTF1	0.9626	0.0449313	0.997126
CTLA4	0.0500436	0.650353	0.997126
CTSS	-1.97256	0.482416	0.997126
CX3CL1	0.0425513	1	1
CXADR	0.152941	0.22684	0.997126
CXCL1	0.584164	0.195562	0.997126
CXCL10	-0.557158	0.34024	0.997126
CXCL11	0.158022	0.710844	0.997126
CXCL12	-0.644834	0.384457	0.997126
CXCL13	0.0535147	1	1
CXCL14	0.0829885	0.535842	0.997126
CXCL16	-0.20381	0.261411	0.997126
CXCL2	1.29157	0.0170676	0.997126
CXCL3	1.10685	0.0283401	0.997126
CXCL5	1.16541	0.083115	0.997126
CXCL6	0.239756	0.710844	0.997126
CXCL8	0.55391	0.167341	0.997126
CXCL9	-0.349094	0.34024	0.997126
EGF	0.926133	0.195562	0.997126
EPO	-0.206986	0.591808	0.997126
FASLG	0.25215	0.591808	0.997126
FGF19	0.444488	0.384457	0.997126
FGF2	0.272085	0.836945	0.997126
FGF21	-0.354836	0.535842	0.997126
FGF23	0.142626	0.591808	0.997126
FLT1	-0.0659738	0.535842	0.997126
FLT3LG	-0.468959	0.0449313	0.997126
FLT4	-0.0421291	0.650353	0.997126
FTH1	0.127665	0.431968	0.997126
FURIN	-0.12329	0.591808	0.997126
GDF15	-0.39092	0.22684	0.997126
GDF2	0.25245	0.384457	0.997126
GFAP	-0.0718197	0.710844	0.997126
GRN	0.0757007	0.901802	0.997994
GZMA	0.0769294	1	1
GZMB	0.157915	0.591808	0.997126
HAVCR1	-0.106284	0.836945	0.997126
HGF	0.2065	0.710844	0.997126
HLA-DRA	-0.119912	0.591808	0.997126
ICAM1	0.239148	0.384457	0.997126
ICOSLG	-0.166075	0.261411	0.997126
IFNA1; IFNA13	-0.285527	0.299119	0.997126
IFNA2	0.00125247	0.967135	1
IFNB1	0.966122	0.11983	0.997126
IFNG	-0.228799	0.710844	0.997126
IFNL1	0.499845	0.384457	0.997126
IFNL2; IFNL3	-0.0733434	0.901802	0.997994
IFNW1	0.0986191	0.901802	0.997994
IKBKG	0.774768	0.384457	0.997126
IL10	0.0235736	1	1
IL10RB	-0.0621558	0.77324	0.997126
IL11	-0.679123	0.901802	0.997994
IL12B	-0.374589	0.34024	0.997126
IL12p70	-0.454197	0.11983	0.997126
IL12RB1	0.166356	0.901802	0.997994
IL13	0.701507	0.591808	0.997126
IL13RA2	-0.167538	0.195562	0.997126
IL15	-0.0279346	0.967135	1
IL15RA	0.0232418	0.967135	1
IL16	0.328774	0.100262	0.997126
IL17A	0.511421	0.77324	0.997126
IL17A|IL17F	-0.457037	0.591808	0.997126
IL17B	0.10813	0.967135	1
IL17C	0.397346	0.142216	0.997126
IL17F	0.0895025	0.967135	1
IL17RA	-0.0568127	0.836945	0.997126
IL17RB	0.592492	0.34024	0.997126
IL18	0.111751	0.710844	0.997126
IL18BP	-0.00873262	0.836945	0.997126
IL18R1	0.180446	0.384457	0.997126
IL19	0.238721	0.482416	0.997126
IL1B	0.483298	0.00718425	0.596293
IL1R1	0.387414	0.00718425	0.596293
IL1R2	0.164045	0.299119	0.997126
IL1RL1	0.0623173	0.967135	1
IL1RN	-0.15217	1	1
IL2	-0.0923863	0.967135	1
IL20	0.0624914	0.901802	0.997994
IL22	-0.29739	0.535842	0.997126
IL23	-0.0428765	0.710844	0.997126
IL24	0.798157	0.77324	0.997126
IL27	0.420634	0.901802	0.997994
IL2RA	-0.120681	0.482416	0.997126
IL2RB	0.234257	0.195562	0.997126
IL32	-1.43009	0.299119	0.997126
IL33	-0.142804	0.34024	0.997126
IL34	0.22502	0.431968	0.997126
IL36A	0.119117	0.650353	0.997126
IL36B	0.240451	0.431968	0.997126
IL36G	-0.0747878	0.901802	0.997994
IL3RA	0.281808	0.22684	0.997126
IL4	0.122027	0.535842	0.997126
IL4R	0.0872464	0.167341	0.997126
IL5	-0.169465	0.710844	0.997126
IL5RA	-0.0781568	0.650353	0.997126
IL6	0.0696961	0.836945	0.997126
IL6R	0.326934	0.100262	0.997126
IL6ST	-0.0695653	0.482416	0.997126
IL7	0.636383	0.22684	0.997126
IL7R	0.186633	0.535842	0.997126
IL9	-0.141658	0.901802	0.997994
IRAK4	1.37424	0.195562	0.997126
KDR	-0.157627	0.836945	0.997126
KITLG	-0.117931	0.482416	0.997126
KLRK1	-0.185074	0.431968	0.997126
KNG1	0.0215147	0.710844	0.997126
LAG3	-0.168141	0.710844	0.997126
LAMP3	0.325147	0.34024	0.997126
LCN2	0.255986	0.22684	0.997126
LGALS9	-0.0224024	0.967135	1
LIF	-0.0587034	0.535842	0.997126
LILRB2	0.156078	0.431968	0.997126
LTA	-0.0364993	0.836945	0.997126
MERTK	-0.0114877	0.650353	0.997126
MICA	-0.0279075	0.431968	0.997126
MICB	-0.514274	0.22684	0.997126
MIF	1.25408	0.195562	0.997126
MMP1	0.147521	0.650353	0.997126
MMP12	-0.448379	0.142216	0.997126
MMP3	0.388825	0.299119	0.997126
MMP8	0.548371	0.22684	0.997126
MMP9	0.678648	0.142216	0.997126
MPO	0.281201	0.22684	0.997126
MUC16	0.329003	0.967135	1
NAMPT	0.75633	0.00119076	0.296499
NCR1	-0.0803487	0.650353	0.997126
NGF	-0.226697	0.591808	0.997126
NTF3	-1.58555	0.650353	0.997126
OSM	0.378562	0.384457	0.997126
OSMR	0.00814921	0.836945	0.997126
PDCD1	0.316154	0.384457	0.997126
PDCD1LG2	-0.0296003	0.836945	0.997126
PDGFA	0.788225	0.100262	0.997126
PDGFB	1.1243	0.0449313	0.997126
PGF	0.0923435	0.535842	0.997126
PTX3	0.197973	0.591808	0.997126
S100A12	0.534638	0.22684	0.997126
S100A9	-0.0136169	1	1
SCG2	-0.361995	0.22684	0.997126
SDC1	0.029425	0.431968	0.997126
SELE	0.0320482	0.967135	1
SELP	0.36653	0.384457	0.997126
SIRPA	0.0497404	0.431968	0.997126
SLAMF1	-0.0359555	0.901802	0.997994
SPP1	0.364184	0.11983	0.997126
TAFA5	0.118172	0.591808	0.997126
TEK	0.155351	0.261411	0.997126
TGFB1	0.181755	0.535842	0.997126
TGFB3	0.226696	0.482416	0.997126
THBS2	-0.00809448	0.967135	1
THPO	0.236348	0.482416	0.997126
TIMP1	0.251515	0.710844	0.997126
TIMP2	0.101091	0.535842	0.997126
TLR3	0.37833	0.384457	0.997126
TNF	0.0953648	0.650353	0.997126
TNFRSF11A	-0.0602066	0.967135	1
TNFRSF11B	0.0546505	0.836945	0.997126
TNFRSF13B	0.219168	0.77324	0.997126
TNFRSF13C	0.0286152	0.836945	0.997126
TNFRSF14	0.146948	0.482416	0.997126
TNFRSF17	0.119675	0.836945	0.997126
TNFRSF18	-0.208659	0.535842	0.997126
TNFRSF1A	0.038493	1	1
TNFRSF1B	0.0151641	0.836945	0.997126
TNFRSF21	0.06488	0.384457	0.997126
TNFRSF4	0.0534277	0.836945	0.997126
TNFRSF8	0.268067	0.299119	0.997126
TNFRSF9	0.094162	0.901802	0.997994
TNFSF10	-0.0104106	0.967135	1
TNFSF11	0.138902	0.77324	0.997126
TNFSF12	0.20622	0.34024	0.997126
TNFSF13	0.679842	0.0683496	0.997126
TNFSF14	-0.481	0.195562	0.997126
TNFSF15	-0.105982	0.650353	0.997126
TNFSF18	-0.105905	0.710844	0.997126
TNFSF4	-0.12493	0.650353	0.997126
TNFSF8	0.206603	0.482416	0.997126
TNFSF9	-0.0715607	0.836945	0.997126
TREM1	0.157398	0.261411	0.997126
TREM2	-0.444386	0.34024	0.997126
TSLP	0.0111348	0.901802	0.997994
VCAM1	0.00796435	1	1
VEGFA	0.231136	0.836945	0.997126
VEGFC	-0.029251	0.836945	0.997126
VEGFD	0.203695	0.650353	0.997126
VSNL1	0.284106	0.482416	0.997126
VSTM1	1.25417	0.11983	0.997126
WNT16	-0.559085	0.0283401	0.997126
WNT7A	0.232211	0.299119	0.997126
