## Supplementary Table 5 for "Early immune responses anticipate HIV rebound and precede viral control"

### Sheet: Flow_Panels
Panel	Marker	Antibody	Clone	Volume (µl/50µl staining volume)	Vendor	Catalogue #
Myeloid	MHC I	AF488	W6/32	0.1	BD	567851
Myeloid	CD11c	BV650	B-ly6	0.2	BD	563404
Myeloid	CD3	BUV661	UCHT1	0.2	BD	612964
Myeloid	CD64	BUV615	10.1	0.1	BD	752365
Myeloid	CD14	BV786	MφP9	0.2	BD	741034
Myeloid	CD19	PE-Cy5.5	SJ25-C1	0.2	Thermo Fisher	MHCD1918
Myeloid	CD16	BUV496	3G8	0.2	BD	612944
Myeloid	Slan	PE	DD-1	0.2	Miltenyi	130-119-867
Myeloid	CD123	BV421	6H6	0.3	BD	567279
Myeloid	CD1c	BV605	L161	0.2	Biolegend	331538
Myeloid	CD56	BUV563	NCAM16.2	0.4	BD	612928
Myeloid	CD86	BUV737	2331 (FUN-1)	0.4	BD	612784
Myeloid	CD141	BV711	1A4	0.8	BD	563155
Myeloid	CD11b	R718	ICRF44	0.4	BD	752560
Myeloid	CD163	PE Dazzle 594	GHI/61	0.8	Biolegend	333624
Myeloid	HLA-DR	APC-H7	G46-6	0.5	BD	561358
Myeloid	CX3CR1	AF647	2A9-1	0.6	Biolegend	341608
Myeloid	CCR2	BV480	LS132.1D9	0.8	BD	747852
T cell	CCR7	BUV805	2-L1-A	2	BD	749673
T cell	CD8	BB700	RPA-T8	0.02	BD	566452
T cell	HLA-DR	BB515	G46-6	0.8	BD	564516
T cell	CD28	BUV615	L293	0.4	BD	751270
T cell	CD19	BV650	HIB19	1.5	Biolegend	302238
T cell	CD38	PE-Cy7	HIT2	1.5	Biolegend	303516
T cell	41BB	Pedazzle594	4B4-1	0.2	Biolegend	309826
T cell	CD45RA	BV570	HI100	0.2	Biolegend	304132
T cell	CD3	AF700	UCHT1	0.2	BD	557943
T cell	CD14	PEfire700	63D3	0.25	Biolegend	367158
T cell	CD4	BV786	RPA-T4	0.25	BD	740962
T cell	CD69	APCefire750	FN50	0.25	Biolegend	310934
T cell	PD-1	BV711	EH12.2H7	2.5	Biolegend	329928
T cell	PD-L1	APC	MIH1	2.5	BD	563741
T cell	CXCR3	BUV395	1C6	3	BD	565223
T cell/Myeloid	Live/Dead	BUV450		0.2 (per 100 µL)	Invitrogen	L34962

### Sheet: CyTOF_Panel
Antigen	Metal	Clone	Vendor	Catalog number	[Ab] (mg/mL or vol/100uL if Fluidigm)
CD45	89	HI30 (3089003B)	Fluidigm	3089003B	0.5
CD14	113	M5E2	Biolegend	301802	0.3
GzB	115	GB11	Biorad	MCA2120	0.2
CD3	141	UCHT1	Biolegend	300402	0.5
CD19	142	H1B19	Biolegend	302202	0.5
CD69	143	FN50	Biolegend	310902	0.25
CD38	144	HIT2	Fluidigm	3144014B	0.5
CD4	145	RPA-T4	Biolegend	300502	0.5
CD8	146	RPA-T8	Biolegend	301002	0.5
GzA	148	CB9	Biolegend	507202	0.2
CX3CR1	149	2A9-1	Biolegend	341602	0.5
CD95	150	DX2	Biolegend	305602	0.5
ICOS	151	C398.4A	Biolegend	313539	0.5
gdTCR	152	11F2 (3152008B)	Fluidigm	3152008B	0.5
CD45RA	153	HI100	Biolegend	304102	0.5
CD28	154	CD28.2	Biolegend	302902	0.5
CD39	155	A1	Biolegend	328202	0.2
Perforin	156	B-D48	Abcam	Ab7225	0.2
CD27	158	O323	Biolegend	302802	0.5
TCF1	159	7F11A10	Biolegend	655202	0.2
TBET	160	4B10	Biolegend	644802	0.5
CTLA4	161	14D3 (3161004B)	Fluidigm	3161004B	0.25
FOXP3	162	PCH101 (3162011a)	Fluidigm	3162011a	0.25
CXCR3	163	G02H7	Biolegend	353702	0.5
EOMES	164	WD1928	ThermoFisher	14-4877-82	0.5
CD127	165	A019D5	Biolegend	351302	0.5
TIGIT	166	A15153G	Biolegend	372702	0.5
CCR7	167	G043H7	Biolegend	353202	0.5
Ki67	168	B56	Fluidigm	3168007B	1
CD25	169	2A3 (3169003B)	Fluidigm	3169003B	1
CXCR5	171	RF8B2 (3171014B)	Fluidigm	3171014B	0.125
Bcl2	172	100	Biolegend	658702	0.5
CD103	173	Bcr-ACT8	Biolegend	350202	0.2
HLADR	174	L243	Biolegend	307602	0.5
PD1	175	EH12.2H7	Biolegend	329902	0.3
CD56	176	HCD56 (3176008B)	Fluidigm	3176008B	0.5
CD16	209	3G8 (3209002B)	Fluidigm	3209002B	0.5
